# The role of long-range transcriptional regulation in interpretation of non-coding variants associated with human disease

**DOI:** 10.64898/2026.06.15.731051

**Authors:** Katarina Mandić, Dalibor Hršak, Filip Uljanić, Boris Lenhard, Anja Barešić

**Affiliations:** Division of Computing and Data Science, Ruđer Bošković Institute, Bijenička cesta 54, Zagreb, 10,000, Croatia; Institute of Clinical Sciences, Faculty of Medicine, Imperial College London, London, W12 0HS, United Kingdom; Laboratory of Medical Sciences (LMS), Medical Research Council (MRC), London, W12 0HS, United Kingdom

**Keywords:** genomic regulatory blocks, variant target gene, long-range transcription regulation, non-coding variants

## Abstract

Genome-wide association studies (GWAS) are the key tools for the discovery of associations between single nucleotide polymorphisms (SNPs) and phenotypic traits and have been successfully applied to many diseases and disorders. However, a great challenge is to find the gene affected by the non-coding fraction of SNPs, especially if the gene is distal in terms of genomic distance. In this study, we present a novel approach, named targPred, which utilises genomic regulatory blocks (GRBs) for inference of a connection between a certain SNP/locus and the target gene located in the same GRB, in a more robust and generalisable manner. We identified that many disease traits such as cancer and psychiatric disease have a propensity for long-range regulation. Furthermore, we showcased a childhood obesity locus which is connected to the distal *BDNF* gene. Finally, we propose a new web-based service based on enhancer-promoter association, to facilitate finding the causal genes for a wide array of traits and conditions.
