## Supplemental table 4 for "The role of long-range transcriptional regulation in interpretation of non-coding variants associated with human disease"

### Sheet: sheet1 -1
Method	targPred category comparison	P-value	Test estimate	targPred model category	Median	Number of enhancer-gene pairs
GeneHancer	0 vs 1	3.72403e-31	NA	0	250.656	1036
GeneHancer	0 vs 2	7.0316e-26	NA	1	259.201	911
GeneHancer	1 vs 2	0.210938	NA	2	257.262	835
ABC	0 vs 1	0	NA	0	0.021673	124212
ABC	0 vs 2	0	NA	1	0.026038	106900
ABC	1 vs 2	2.21543e-70	NA	2	0.029382	41128
cS2G	0 vs 1	1.23379e-35	-2.78159e-05	0	1	9978
cS2G	0 vs 2	3.68292e-44	-8.66937e-07	1	1	7778
cS2G	1 vs 2	3.45531e-11	-6.75791e-06	2	1	2407
