## Supplemental table 2 for "The role of long-range transcriptional regulation in interpretation of non-coding variants associated with human disease"

### Sheet: Sheet1
Trait	Study accession	Trait ID	number of SNPs	P-value
schizophrenia	GCST006803	MONDO_0005090	98	0.0006
autism spectrum disorder	GCST007556	EFO_0003756	31	0.0033
major depressive disorder	GCST012090	MONDO_0002009	73	0.0001
8 psychiatric disorders	GCST009600	EFO_0004895	134	0
type 2 diabetes mellitus	GCST006867	MONDO_0005148	138	0.002
cardiovascular disease	GCST007072	EFO_0000319	316	0.0008
diastolic blood pressure	GCST007704	EFO_0006336	118	0.0001
obesity	GCST009382	EFO_0001073	35	0.0065
