## Supplemental table 1 for "The role of long-range transcriptional regulation in interpretation of non-coding variants associated with human disease"

### Sheet: number_of_enhancers_cumulative_
Genomic ranges bins	Bystander gene median	Target gene median	P-value
1-10^3	1	1	0.897752
10^3-10^4	1	1	0.0467208
10^4-10^5	2	3	3.17801e-11
10^5-10^6	6	6	0.0103409
10^6-	9	10	0.135007
